# Proteomic characterization of neuronal extracellular vesicle interactomes in Alzheimer’s disease mouse model through TurboID-based proximity labeling

**DOI:** 10.1101/2025.10.22.684016

**Authors:** Brendan J. Gibbs, Yunfei Chen, Mohammad Abdullah, SonNgoc Nguyen, James McQuaker-Kajiwara, Bridgette Melvin, Alejandro Longtree-Preciado, Zhewei Liang, Maria Paz Gonzalez-Perez, Seiko Ikezu, Tsuneya Ikezu

## Abstract

Extracellular vesicles (EVs) are critical mediators of neuronal communication and have been implicated in propagating pathological processes in neurodegenerative diseases, including Alzheimer’s disease (AD). However, the molecular interactome of neuronal EVs *in vivo* remains poorly defined. Here, we employed TurboID-CD9–based proximity biotinylation to label and capture EV-interacting proteins in the hippocampus of wild-type (WT) and APP^NLGF^ knock-in AD mouse models. Adeno-associated viral delivery of hSyn1 promoter-driven TurboID-CD9 enabled neuron-specific EV tagging, followed by *in vivo* biotinylation and affinity purification of labeled proteins. Proteomic analysis using data independent acquisition liquid chromatography – mass spectrometry identified 5,502 proteins, with enriched pathways involving synaptic transmission, vesicle trafficking, and inhibitory neurotransmission. Comparative analyses revealed robust enrichment of GABAergic signaling components, including GABAA receptor subunits (Gabrb3, Gabra1, Gabbr2), Ncam1, and chloride transporters, in both WT and APP^NLGF^ EV interactomes, with additional disease-associated proteins (Mapt, Snca) and potassium channel enrichment observed in APP^NLGF^ mice. Proximity ligation assays validated direct EV-associated biotinylation of Ncam1, Gabrb3, and Gad1, with Gad1 showing significant upregulation in the APP^NLGF^ cohort. *In silico* HADDOCK docking supported stable interactions between CD9 and these target proteins, revealing plausible EV-protein interfaces. These findings define the *in vivo* neuronal EV interactome and its remodeling in amyloid pathology, implicating EV-associated GABAergic and ion channel proteins in network excitability regulation. This work establishes a proteomic and structural framework for understanding EV-mediated signaling in health and disease, providing candidate targets for therapeutic modulation of excitatory / inhibitory balance in AD.
