## Supplementary Tables for "Proteomic characterization of neuronal extracellular vesicle interactomes in Alzheimer’s disease mouse model through TurboID-based proximity labeling"

### Sheet: Enriched WT pathways
Term	Overlap	P-value	Adjusted P-value	Genes
Gamma-Aminobutyric Acid Signaling Pathway (GO:0007214)	9/23	4.40037e-14	4.8668e-11	GABRB3;GABBR2;GABRA1;GABRB2;GABRB1;GABRA5;GABRA3;GABRG2;GABRG1
Synaptic Transmission, GABAergic (GO:0051932)	8/16	1.01399e-13	5.60737e-11	GABRB3;GABBR2;GABRA1;GABRB2;GABRA5;GABRA3;GABRG2;GABRG1
Chemical Synaptic Transmission (GO:0007268)	18/260	1.07777e-12	3.94785e-10	GABRB3;GRIA2;GABRB2;SNAP25;GABRA1;GABBR2;DTNA;KCND2;GABRA5;GABRA3;SLC6A1;GABRG2;GABRG1;GPRIN1;AMPH;SNCB;GRIA4;SNCA
Monoatomic Cation Transmembrane Transport (GO:0098655)	19/304	1.5006e-12	3.94785e-10	KCND2;KCNC2;KCNA1;KCNA2;KCNA3;SLC39A10;SLC30A1;SLC6A1;SLC8A1;SLC9A1;SLC8A3;SLC6A6;SLC4A8;GPRIN1;KCNMA1;KCNH1;SCN1A;KCNJ3;HCN1
Inorganic Cation Transmembrane Transport (GO:0098662)	19/307	1.78474e-12	3.94785e-10	KCND2;KCNC2;KCNA1;KCNA2;KCNA3;SLC39A10;SLC30A1;SLC6A1;SLC8A1;SLC9A1;SLC8A3;SLC6A6;SLC4A8;GPRIN1;KCNMA1;KCNH1;SCN1A;KCNJ3;HCN1
Chloride Transmembrane Transport (GO:1902476)	10/65	5.23239e-11	9.64503e-09	GABRB3;GABRB2;GABRA1;SLC4A8;GABRB1;GABRA5;GABRA3;SLC6A1;GABRG2;GABRG1
Chloride Transport (GO:0006821)	11/90	7.30136e-11	1.15361e-08	GABRB3;GABRB2;GABRA1;SLC4A8;GABRB1;GABRA5;GABRA3;SLC4A10;SLC6A1;GABRG2;GABRG1
Inhibitory Synapse Assembly (GO:1904862)	7/21	1.23431e-10	1.70644e-08	GABRB3;GABRA1;GABRB2;GABRA5;GABRA3;GABRG2;GABRG1
Monoatomic Anion Transmembrane Transport (GO:0098656)	10/72	1.49883e-10	1.8419e-08	GABRB3;GABRB2;GABRA1;SLC4A8;GABRB1;GABRA5;GABRA3;SLC6A1;GABRG2;GABRG1
Inorganic Anion Transmembrane Transport (GO:0098661)	10/82	5.61015e-10	6.20482e-08	GABRB3;GABRB2;GABRA1;SLC4A8;GABRB1;GABRA5;GABRA3;SLC6A1;GABRG2;GABRG1
Synapse Assembly (GO:0007416)	10/87	1.01623e-09	1.02178e-07	GABRB3;GABRB2;GPM6A;GABRA1;GABRA5;GABRA3;MAPT;GABRG2;PLXNA4;GABRG1
Potassium Ion Transport (GO:0006813)	11/127	3.08137e-09	2.84e-07	KCND2;KCNC2;KCNA1;KCNMA1;KCNA2;KCNA3;KCNAB3;KCNH1;SLC9A1;KCNJ3;HCN1
Cellular Response to Histamine (GO:0071420)	4/5	1.51086e-08	1.2854e-06	GABRB3;GABRB2;GABRB1;GABRG2
Sodium Ion Transmembrane Transport (GO:0035725)	9/87	1.8387e-08	1.45258e-06	SLC8A3;SLC4A8;SLC6A6;GPRIN1;SLC6A1;SLC8A1;SCN1A;SLC9A1;HCN1
Potassium Ion Transmembrane Transport (GO:0071805)	10/134	6.86301e-08	5.06032e-06	KCND2;KCNC2;KCNA1;KCNMA1;KCNA2;KCNA3;KCNH1;SLC9A1;KCNJ3;HCN1

### Sheet: Enriched APP pathways
Term	Overlap	P-value	Adjusted P-value	Genes
Chemical Synaptic Transmission (GO:0007268)	23/260	7.42144e-19	7.7554e-16	GRIA1;GABRB3;GABRA2;GRIA2;SNAP25;GABRB2;GABRA1;GABBR2;SYT3;GABBR1;SLC12A5;GABRA5;GABRA3;SLC6A1;CPLX1;GABRG2;GPRIN1;AMPH;SLC12A6;SNCB;PPFIA3;GRIA4;SNCA
Synaptic Transmission, GABAergic (GO:0051932)	9/16	3.88729e-16	2.03111e-13	GABRA2;GABRB3;GABBR2;GABRA1;GABRB2;GABBR1;GABRA5;GABRA3;GABRG2
Gamma-Aminobutyric Acid Signaling Pathway (GO:0007214)	9/23	2.66286e-14	9.27561e-12	GABRA2;GABRB3;GABBR2;GABRA1;GABRB2;GABRB1;GABRA5;GABRA3;GABRG2
Monoatomic Anion Transmembrane Transport (GO:0098656)	12/72	1.09229e-13	2.85361e-11	GABRB3;GABRA2;GABRB2;GABRA1;GABRB1;SLC12A5;GABRA5;GABRA3;LRRC8C;SLC6A1;SLC12A6;GABRG2
Synaptic Vesicle Exocytosis (GO:0016079)	10/43	3.70679e-13	7.74719e-11	SNAP25;STX1B;PRRT2;PIP5K1C;CPLX2;CPLX1;STX1A;VAMP2;CPLX3;SNCA
Chloride Transmembrane Transport (GO:1902476)	11/65	1.00668e-12	1.7533e-10	GABRB3;GABRA2;GABRB2;GABRA1;GABRB1;SLC12A5;GABRA5;GABRA3;SLC6A1;SLC12A6;GABRG2
Signal Release From Synapse (GO:0099643)	9/33	1.18362e-12	1.76698e-10	SNAP25;PIP5K1C;CPLX2;CPLX1;PPFIA3;STX1A;VAMP2;CPLX3;SNCA
Chloride Transport (GO:0006821)	12/90	1.74732e-12	2.28243e-10	GABRB3;GABRA2;GABRB2;GABRA1;GABRB1;SLC12A5;GABRA5;GABRA3;SLC4A10;SLC6A1;SLC12A6;GABRG2
Neurotransmitter Secretion (GO:0007269)	9/35	2.14111e-12	2.48606e-10	SNAP25;PIP5K1C;CPLX2;CPLX1;PPFIA3;STX1A;VAMP2;CPLX3;SNCA
Inorganic Anion Transmembrane Transport (GO:0098661)	11/82	1.4216e-11	1.48557e-09	GABRB3;GABRA2;GABRB2;GABRA1;GABRB1;SLC12A5;GABRA5;GABRA3;SLC6A1;SLC12A6;GABRG2
Regulated Exocytosis (GO:0045055)	9/44	2.03682e-11	1.93498e-09	SNAP25;STXBP1;PIP5K1C;CPLX2;CPLX1;STX1A;VAMP2;CPLX3;SNCA
Monoatomic Cation Transmembrane Transport (GO:0098655)	17/304	5.7484e-11	5.00589e-09	SLC24A4;SLC6A17;KCNC2;KCNA1;KCNA2;KCNA3;SLC39A10;SLC30A1;KCNA6;SLC6A1;SLC8A1;SLC9A1;GPRIN1;KCNMA1;SLC12A6;HCN2;HCN1
Inorganic Cation Transmembrane Transport (GO:0098662)	17/307	6.70253e-11	5.3878e-09	SLC24A4;SLC6A17;KCNC2;KCNA1;KCNA2;KCNA3;SLC39A10;SLC30A1;KCNA6;SLC6A1;SLC8A1;SLC9A1;GPRIN1;KCNMA1;SLC12A6;HCN2;HCN1
Anterograde Trans-Synaptic Signaling (GO:0098916)	14/189	7.7853e-11	5.81117e-09	GRIA1;GRIA2;SNAP25;GABRB2;GABBR2;SYT3;SLC12A5;SLC6A1;CPLX1;GPRIN1;AMPH;SLC12A6;SNCB;SNCA
Inhibitory Synapse Assembly (GO:1904862)	7/21	8.3832e-11	5.8403e-09	GABRA2;GABRB3;GABRA1;GABRB2;GABRA5;GABRA3;GABRG2

### Sheet: Shared enriched pathways
Term	Overlap	P-value	Adjusted P-value	Genes
Chemical Synaptic Transmission (GO:0007268)	22/260	7.42144e-19	7.7554e-16	GRIA1;GABRB3;GABRA2;GRIA2;SNAP25;GABRB2;GABRA1;GABBR2;SYT3;GABBR1;SLC12A5;GABRA5;GABRA3;SLC6A1;GABRG2;GPRIN1;AMPH;SLC12A6;SNCB;PPFIA3;GRIA4;SNCA
Synaptic Transmission, GABAergic (GO:0051932)	9/16	3.88729e-16	2.03111e-13	GABRA2;GABRB3;GABBR2;GABRA1;GABRB2;GABBR1;GABRA5;GABRA3;GABRG2
Gamma-Aminobutyric Acid Signaling Pathway (GO:0007214)	9/23	2.66286e-14	9.27561e-12	GABRA2;GABRB3;GABBR2;GABRA1;GABRB2;GABRB1;GABRA5;GABRA3;GABRG2
Monoatomic Anion Transmembrane Transport (GO:0098656)	12/72	1.09229e-13	2.85361e-11	GABRB3;GABRA2;GABRB2;GABRA1;GABRB1;SLC12A5;GABRA5;GABRA3;LRRC8C;SLC6A1;SLC12A6;GABRG2
Synaptic Vesicle Exocytosis (GO:0016079)	8/43	3.70679e-13	7.74719e-11	SNAP25;STX1B;PRRT2;CPLX2;STX1A;CPLX3;SNCA
Chloride Transmembrane Transport (GO:1902476)	11/65	1.00668e-12	1.7533e-10	GABRB3;GABRA2;GABRB2;GABRA1;GABRB1;SLC12A5;GABRA5;GABRA3;SLC6A1;SLC12A6;GABRG2
Signal Release From Synapse (GO:0099643)	6/33	1.18362e-12	1.76698e-10	SNAP25;CPLX2;PPFIA3;STX1A;CPLX3;SNCA
Chloride Transport (GO:0006821)	12/90	1.74732e-12	2.28243e-10	GABRB3;GABRA2;GABRB2;GABRA1;GABRB1;SLC12A5;GABRA5;GABRA3;SLC4A10;SLC6A1;SLC12A6;GABRG2
Neurotransmitter Secretion (GO:0007269)	6/35	2.14111e-12	2.48606e-10	SNAP25;CPLX2;PPFIA3;STX1A;CPLX3;SNCA
Inorganic Anion Transmembrane Transport (GO:0098661)	11/82	1.4216e-11	1.48557e-09	GABRB3;GABRA2;GABRB2;GABRA1;GABRB1;SLC12A5;GABRA5;GABRA3;SLC6A1;SLC12A6;GABRG2
Regulated Exocytosis (GO:0045055)	6/44	2.03682e-11	1.93498e-09	SNAP25;STXBP1;CPLX2;STX1A;CPLX3;SNCA
Monoatomic Cation Transmembrane Transport (GO:0098655)	14/304	5.7484e-11	5.00589e-09	SLC6A17;KCNC2;KCNA1;KCNA2;KCNA3;SLC39A10;SLC30A1;SLC6A1;SLC8A1;SLC9A1;GPRIN1;KCNMA1;SLC12A6;HCN1
Inorganic Cation Transmembrane Transport (GO:0098662)	14/307	6.70253e-11	5.3878e-09	SLC6A17;KCNC2;KCNA1;KCNA2;KCNA3;SLC39A10;SLC30A1;SLC6A1;SLC8A1;SLC9A1;GPRIN1;KCNMA1;SLC12A6;HCN1
Anterograde Trans-Synaptic Signaling (GO:0098916)	11/189	7.7853e-11	5.81117e-09	GRIA1;GRIA2;SNAP25;GABRB2;GABBR2;SLC12A5;SLC6A1;GPRIN1;AMPH;SLC12A6;SNCA
Inhibitory Synapse Assembly (GO:1904862)	7/21	8.3832e-11	5.8403e-09	GABRA2;GABRB3;GABRA1;GABRB2;GABRA5;GABRA3;GABRG2

### Sheet: Unique WT pathways
Term	Overlap	P-value	Adjusted P-value	Genes
Axon Guidance (GO:0007411)	10/152	1.97232e-06	0.00245356	EFNB2;GAP43;EPHA6;VANGL2;SEMA4D;UNC5B;PTPRM;NRCAM;CNTN4;L1CAM
Chemical Synaptic Transmission (GO:0007268)	12/260	7.57527e-06	0.00471182	UNC13C;DTNA;GRIN3A;KCND2;GRIK5;SLC1A1;MINK1;KCNQ3;HTR1A;CACNA1A;GABRG1;SHISA6
Neuron Projection Morphogenesis (GO:0048812)	9/157	1.96977e-05	0.00816798	SHTN1;GPM6A;CNTNAP2;FLRT1;MINK1;SLITRK5;NRCAM;CNTN4;PKN1
Protein Phosphorylation (GO:0006468)	13/373	6.10104e-05	0.0174091	PRRT1;STRADA;MINK1;MATK;TBCK;MAPK8;KIT;ABL1;PRKG2;PTPN6;ERC1;PKN1;JAK2
Synapse Organization (GO:0050808)	8/144	7.16366e-05	0.0174091	SLC8A3;GPM6A;LRRC4;SLITRK5;NRCAM;CNTN4;L1CAM;ELFN1
Anterograde Trans-Synaptic Signaling (GO:0098916)	9/189	8.39669e-05	0.0174091	UNC13C;DTNA;KCND2;GRIK5;SLC1A1;MINK1;KCNQ3;HTR1A;CACNA1A
Regulation of Tyrosine Phosphorylation of STAT Protein (GO:0042509)	4/28	0.000135153	0.0223113	INPP5F;KIT;CCM2;JAK2
Plasma Membrane Bounded Cell Projection Morphogenesis (GO:0120039)	5/54	0.000159159	0.0223113	CNTNAP2;SHTN1;GPM6A;MINK1;PKN1
Neuron Projection Development (GO:0031175)	9/206	0.000161417	0.0223113	SHTN1;GPM6A;CNTNAP2;VAPA;MINK1;PTPRM;CNTN4;PKN1;L1CAM
Protein Modification Process (GO:0036211)	15/545	0.000232028	0.0288643	PRRT1;PTPRR;STRADA;MINK1;MATK;OGA;PTPRM;TBCK;MAPK8;ADPRH;ABL1;PRKG2;PTPN6;PKN1;JAK2
Acidic Amino Acid Transport (GO:0015800)	3/14	0.000284371	0.0321598	SLC6A6;SLC1A1;SLC7A14
Positive Regulation of Axonogenesis (GO:0050772)	4/35	0.000328147	0.0340179	SHTN1;SEMA4D;L1CAM;ROBO1
Plasma Membrane Bounded Cell Projection Organization (GO:0120036)	7/141	0.000404854	0.0387414	GPM6A;CNTNAP2;VAPA;ARFIP2;PTPRM;CNTN4;L1CAM
Cell Junction Organization (GO:0034330)	5/69	0.000504231	0.0431191	SLC8A3;CXADR;CNTN4;L1CAM;ELFN1
Regulation of Filopodium Assembly (GO:0051489)	4/40	0.000551951	0.0431191	GPM6A;RALA;GAP43;FNBP1L

### Sheet: Unique APP pathways
Term	Overlap	P-value	Adjusted P-value	Genes
Action Potential (GO:0001508)	7/68	4.44765e-08	2.89542e-05	KCNQ2;KCNA4;KCNA6;SLC4A3;SCN4B;KCNK2;SCN2B
Membrane Depolarization During Cardiac Muscle Cell Action Potential (GO:0086012)	4/16	9.82004e-07	0.000208204	HCN4;SCN4B;HCN2;SCN2B
Cardiac Muscle Cell Action Potential (GO:0086001)	5/37	1.03168e-06	0.000208204	HCN4;SLC4A3;SCN4B;HCN2;SCN2B
Membrane Depolarization During Action Potential (GO:0086010)	4/17	1.27929e-06	0.000208204	HCN4;SCN4B;HCN2;SCN2B
Potassium Ion Transport (GO:0006813)	7/127	3.23289e-06	0.000420922	HCN4;SLC24A4;KCNQ2;KCNA4;KCNA6;KCNK2;HCN2
Potassium Ion Transmembrane Transport (GO:0071805)	7/134	4.6169e-06	0.000500934	HCN4;SLC24A4;KCNQ2;KCNA4;KCNA6;KCNK2;HCN2
Long-Term Synaptic Potentiation (GO:0060291)	4/28	1.05554e-05	0.000850379	SLC24A4;NPTN;GRIA3;VAMP2
Adenylate Cyclase-Activating G Protein-Coupled Receptor Signaling Pathway (GO:0007189)	7/153	1.10407e-05	0.000850379	ADCY9;PRKAR2B;PRKAR2A;ADGRB1;ADGRL1;ADCY8;ADGRL3
Synaptic Vesicle Endocytosis (GO:0048488)	4/29	1.21979e-05	0.000850379	ITSN1;PIP5K1C;VAMP2;PACSIN1
Neuron Projection Morphogenesis (GO:0048812)	7/157	1.30627e-05	0.000850379	CTNND2;ADGRB1;EPB41L3;PLXNA1;DIP2A;PACSIN1;GAS7
Nitrogen Compound Transport (GO:0071705)	7/172	2.35753e-05	0.00139523	TMEM30A;LRRC8C;LRRC8A;SCAMP1;KCNK2;VAMP2;HCN2
Chemical Synaptic Transmission (GO:0007268)	8/260	4.52095e-05	0.00245262	GABRA2;SYT3;GRID1;KCNQ2;HTR2A;CPLX1;GRIA3;SCN2B
Neuron Projection Guidance (GO:0097485)	6/132	4.99946e-05	0.00247404	LYPLA2;EFNB3;CNTN1;NPTN;PLXNA1;PTPRJ
Regulation of Vesicle-Mediated Transport (GO:0060627)	5/82	5.41625e-05	0.00247404	PACSIN2;SEPTIN4;CPLX1;VAMP2;PACSIN1
Positive Regulation of Synaptic Transmission (GO:0050806)	5/84	6.08058e-05	0.00247404	SLC24A4;NPTN;ADCY8;VAMP2;GRIA3
